# *C. elegans* provide milk for their young

**DOI:** 10.1101/2020.11.15.380253

**Authors:** Carina C. Kern, StJohn Townsend, Antoine Salzmann, Nigel B. Rendell, Graham W. Taylor, Ruxandra M. Comisel, Lazaros C. Foukas, Jürg Bähler, David Gems

## Abstract

Adult *C. elegans* hermaphrodites exhibit severe senescent pathology that begins to develop within days of reaching sexual maturity (Ezcurra et al., 2018; Garigan et al., 2002; Herndon et al., 2002; Wang et al., 2018). For example, after depletion of self-sperm, intestinal biomass is converted into yolk leading to intestinal atrophy and yolk steatosis (pseudocoelomic lipoprotein pools, PLPs) (Ezcurra et al., 2018; Garigan et al., 2002; Herndon et al., 2002; Sornda et al., 2019). These senescent pathologies are promoted by insulin/IGF-1 signalling (IIS), which also shortens lifespan (Ezcurra et al., 2018; Kenyon, 2010). This pattern of rapid and severe pathology in organs linked to reproduction is reminiscent of semelparous organisms where massive reproductive effort leads to rapid death (reproductive death) as in Pacific salmon (Finch, 1990; Gems et al., 2020). Moreover, destructive conversion of somatic biomass to support reproduction is a hallmark of reproductive death (Gems et al., 2020). Yet arguing against the occurrence of reproductive death in *C. elegans* is the apparent futility of post-reproductive yolk production. Here we show that this effort is not futile, since post-reproductive mothers vent yolk through their vulva, which is consumed by progeny and supports their growth; thus vented yolk functions as a milk, and *C. elegans* mothers exhibit a form of lactation. Moreover, IIS promotes lactation, thereby effecting a costly process of resource transfer from postreproductive mothers to offspring. These results support the view that *C. elegans* hermaphrodites exhibit reproductive death involving a self-destructive process of lactation that is promoted by IIS. They also provide new insight into how the strongly life-shortening effects of IIS in *C. elegans* evolved.
