## Supplementary File 1 for "*C. elegans* provide milk for their young"

### Sheet: day 4 adult specific secretome
Entry	Intensity (AU)	Gene	Protein	Number of unique peptides detected	Percent intensity	Manual classification
Q8MPU7	9.08802e+07	CELE_F48C1.9 F48C1.9	Uncharacterized protein	1	4.63154	Unknown
Q20277	8.23228e+07	fipr-21 CELE_F41E7.5 F41E7.5	FIP (Fungus-Induced Protein) Related	5	4.19543	Fungal-induced Protein
P06125;Q9N4J2	7.12139e+07	vit-5 C04F6.1; vit-3 F59D8.1	Vitellogenin-5; Vitellogenin-3	32	3.62929	Vitellogenin
P52015;P52009	7.02396e+07	cyn-7 cyp-7 Y75B12B.2; cyn-1 cyp-1 Y49A3A.5	Peptidyl-prolyl cis-trans isomerase 7 (PPIase 7) (EC 5.2.1.8) (Cyclophilin-7) (Rotamase 7); Peptidyl-prolyl cis-trans isomerase 1 (PPIase 1) (EC 5.2.1.8) (Cyclophilin-1) (Rotamase 1)	1	3.57963	Protein Folding
P05690;P55155	6.40997e+07	vit-2 C42D8.2; vit-1 K09F5.2	Vitellogenin-2; Vitellogenin-1	21	3.26673	Vitellogenin
Q95Y04	5.43943e+07	rps-28 Y41D4B.5	40S ribosomal protein S28	1	2.77211	Ribosomal
G5ECT2	5.22492e+07	CELE_F15E6.3 F15E6.3	RNA binding protein (RRM-type RNA binding protein)	1	2.66278	None of the Above
P18948	4.91847e+07	vit-6 K07H8.6	Vitellogenin-6	42	2.50661	Vitellogenin
Q22288	4.3698e+07	ttr-15 T07C4.5	Transthyretin-like protein 15	4	2.22699	Transthyretin-like
P10986;P10984;P0DM42;P0DM41	3.98184e+07	act-4 M03F4.2; act-2 T04C12.5; act-3 T04C12.4; act-1 T04C12.6	Actin-4; Actin-2; Actin-3; Actin-1	4	2.02927	Cytoskeleton
Q9XX57	3.40801e+07	dct-16 CELE_Y38H6C.1 Y38H6C.1	DAF-16/FOXO Controlled, germline Tumor affecting	5	1.73683	Unknown
P05690	3.2826e+07	vit-2 C42D8.2	Vitellogenin-2	9	1.67292	Vitellogenin
Q93576	3.16521e+07	ndk-1 CELE_F25H2.5 F25H2.5	Nucleoside diphosphate kinase (EC 2.7.4.6)	1	1.61309	None of the Above
P02566	3.14531e+07	unc-54 myo-4 F11C3.3	Myosin-4 (Myosin heavy chain B) (MHC B) (Uncoordinated protein 54)	27	1.60295	Cytoskeleton
P52015;P52010	3.03588e+07	cyn-7 cyp-7 Y75B12B.2; cyn-2 cyp-2 ZK520.5	Peptidyl-prolyl cis-trans isomerase 7 (PPIase 7) (EC 5.2.1.8) (Cyclophilin-7) (Rotamase 7); Peptidyl-prolyl cis-trans isomerase 2 (PPIase 2) (EC 5.2.1.8) (Cyclophilin-2) (Rotamase 2)	1	1.54718	Protein Folding
P06125	2.68475e+07	vit-5 C04F6.1	Vitellogenin-5	11	1.36823	Vitellogenin
Q20276	2.64434e+07	fip-5 CELE_F41E7.4 F41E7.4	Fungus-Induced Protein	3	1.34764	Fungal-induced Protein
Q18817;O17921;P52275;P12456	2.52822e+07	ben-1 C54C6.2 CELE_C54C6.2; tbb-1 CELE_K01G5.7 K01G5.7; tbb-2 C36E8.5; mec-7 ZK154.3	Tubulin beta chain; Tubulin beta chain; Tubulin beta-2 chain (Beta-2-tubulin); Tubulin beta-1 chain (Beta-1-tubulin)	1	1.28846	Cytoskeleton
Q95YC6	2.52193e+07	C45B2.1 CELE_C45B2.1	Uncharacterized protein	2	1.28525	Unknown
P09446	2.51318e+07	hsp-1 hsp70a F26D10.3	Heat shock 70 kDa protein A	11	1.2808	Protein Folding
P90889	2.20463e+07	CELE_F55H12.4 F55H12.4	Uncharacterized protein	1	1.12355	Unknown
O45713	2.17429e+07	rbm-3.2 CELE_R09B3.3 R09B3.3	RRM domain-containing protein	3	1.10809	Unknown
P19626;P19625	2.14676e+07	mlc-2 C36E6.5; mlc-1 C36E6.3	Myosin regulatory light chain 2; Myosin regulatory light chain 1	2	1.09406	Cytoskeleton
Q2EEM8	2.10118e+07	ttr-45 CELE_JC8.14 JC8.14	TransThyretin-Related family domain	1	1.07083	Transthyretin-like
O01692	2.07487e+07	rps-17 T08B2.10	40S ribosomal protein S17	3	1.05742	Ribosomal
P55955	2.02952e+07	ttr-16 Y5F2A.1	Transthyretin-like protein 16 (Unknown spot 4 protein from 2D-page)	2	1.03431	Transthyretin-like
O45060	1.92708e+07	C35B1.5 CELE_C35B1.5	Thioredoxin domain-containing protein	1	0.982103	None of the Above
O18154;G5EDD4;H2L2E8;P34690	1.78731e+07	tba-7 CELE_T28D6.2 T28D6.2; tba-4 CELE_F44F4.11 F44F4.11; tba-1 CELE_F26E4.8 F26E4.8; tba-2 C47B2.3	Tubulin alpha chain; Tubulin alpha chain; Tubulin alpha chain; Tubulin alpha-2 chain	1	0.910868	Cytoskeleton
P17330;P17329	1.71125e+07	gpd-3 K10B3.7; gpd-2 K10B3.8	Glyceraldehyde-3-phosphate dehydrogenase 3 (GAPDH-3) (EC 1.2.1.12); Glyceraldehyde-3-phosphate dehydrogenase 2 (GAPDH-2) (EC 1.2.1.12)	1	0.872107	None of the Above
P34563	1.6647e+07	iff-1 T05G5.10	Eukaryotic translation initiation factor 5A-1 (eIF-5A-1) (Initiation factor five protein 1)	1	0.848386	Ribosomal
G5EET8	1.65145e+07	pud-1.2 pud-1.1 CELE_F15E11.13 CELE_Y19D10B.7 F15E11.13 Y19D10B.7	PUD1_2 domain-containing protein	3	0.841633	Unknown
Q22866	1.58161e+07	lev-11 tmy-1 Y105E8B.1	Tropomyosin isoforms a/b/d/f (Levamisole resistant protein 11)	9	0.80604	Cytoskeleton
Q19191	1.56388e+07	F08B12.4	Uncharacterized protein F08B12.4	4	0.797002	Unknown
Q9N4J2	1.54214e+07	vit-3 F59D8.1	Vitellogenin-3	10	0.785923	Vitellogenin
Q9NA39	1.53574e+07	ccg-1 CELE_Y73F8A.6 Y73F8A.6	Conserved Cysteine/Glycine domain protein	1	0.782664	Unknown
P34460;Q9U2H9	1.5047e+07	eef-1B.1 F54H12.6; eef-1B.2 Y41E3.10	Probable elongation factor 1-beta/1-delta 1 (EF-1-beta/delta 1); Probable elongation factor 1-beta/1-delta 2 (EF-1-beta/delta 2)	1	0.766845	Ribosomal
Q9XXK1	1.47307e+07	atp-1 H28O16.1	ATP synthase subunit alpha, mitochondrial (ATP synthase subunit atp-1)	7	0.750722	None of the Above
P34334	1.45949e+07	rpl-21 C14B9.7	60S ribosomal protein L21	1	0.743802	Ribosomal
Q22341	1.42878e+07	ttr-30 CELE_T08A9.2 T08A9.2	TransThyretin-Related family domain	1	0.728152	Transthyretin-like
Q27485;P09588;Q27511	1.41703e+07	his-35 C50F4.13 CELE_C50F4.13; his-3 T10C6.12; his-7 F45F2.4; his-12 ZK131.6; his-16 ZK131.10; his-19 K06C4.11; his-21 K06C4.3; his-30 F35H10.1; his-33 F17E9.13; his-43 F08G2.2; his-47 B0035.7; his-51 F07B7.10; his-53 F07B7.3; his-57 F54E12.5; his-61 F55G1.10; his-65 H02I12.7; his-68 T23D8.6; htz-1 R08C7.3	Histone H2A; Histone H2A; Histone H2A.V (H2A.F/Z)	1	0.722165	None of the Above
P48152	1.37748e+07	rps-3 C23G10.3	40S ribosomal protein S3	3	0.702006	Ribosomal
O62289	1.36497e+07	ttr-51 CELE_JC8.8 JC8.8	TransThyretin-Related family domain	3	0.695634	Transthyretin-like
P52015	1.34471e+07	cyn-7 cyp-7 Y75B12B.2	Peptidyl-prolyl cis-trans isomerase 7 (PPIase 7) (EC 5.2.1.8) (Cyclophilin-7) (Rotamase 7)	2	0.685306	None of the Above
Q9XW17	1.28426e+07	car-1 CELE_Y18D10A.17 Y18D10A.17	Cytokinesis, Apoptosis, RNA-associated	2	0.654499	None of the Above
P17331;P04970	1.25549e+07	gpd-4 F33H1.2; gpd-1 T09F3.3	Glyceraldehyde-3-phosphate dehydrogenase 4 (GAPDH-4) (EC 1.2.1.12); Glyceraldehyde-3-phosphate dehydrogenase 1 (GAPDH-1) (EC 1.2.1.12)	1	0.639839	None of the Above
H2KYJ2	1.25313e+07	ttr-59 CELE_T08A9.11 T08A9.11	TransThyretin-Related family domain	1	0.638637	Transthyretin-like
Q19478	1.24711e+07	far-3 CELE_F15B9.1 F15B9.1	Fatty Acid/Retinol binding protein	3	0.635568	Lipid Binding
P46769	1.20585e+07	rps-0 B0393.1	40S ribosomal protein SA	1	0.614539	Ribosomal
Q1XFY9	1.20269e+07	rps-24 CELE_T07A9.11 T07A9.11	Ribosomal Protein, Small subunit	1	0.612928	Ribosomal
Q23258	1.19378e+07	CELE_ZC373.2 ZC373.2	Uncharacterized protein	1	0.608386	Unknown
P49197	1.19138e+07	rps-21 F37C12.11	40S ribosomal protein S21	3	0.607166	Ribosomal
O02056	1.16789e+07	rpl-4 B0041.4	60S ribosomal protein L4	1	0.595194	Ribosomal
P53014	1.13351e+07	mlc-3 F09F7.2	Myosin, essential light chain (Myosin light chain alkali)	3	0.577675	Cytoskeleton
P37806	1.12833e+07	unc-87 F08B6.4	Protein unc-87 (Uncoordinated protein 87)	6	0.575033	Cytoskeleton
Q18885	1.12582e+07	icd-1 C56C10.8	Transcription factor BTF3 homolog (Inhibitor of cell death 1)	2	0.573755	None of the Above
P52819	1.12066e+07	rpl-22 C27A2.2	60S ribosomal protein L22	1	0.571124	Ribosomal
O01805	1.11474e+07	acbp-1 C44E4.6	Acyl-CoA-binding protein homolog 1 (ACBP-1) (Diazepam-binding inhibitor homolog) (DBI)	1	0.568109	Lipid Binding
O16305	1.10528e+07	cmd-1 T21H3.3	Calmodulin (CaM)	1	0.563285	None of the Above
G5EDZ9	1.08472e+07	cpi-1 K08B4.6	Cystatin cpi-1 (Cysele1)	2	0.552808	None of the Above
G5EBF3	1.07009e+07	pud-2.1 pud-2.2 CELE_F15E11.1 CELE_F15E11.14 F15E11.1 F15E11.14	Protein Up-regulated in Daf-2(Gf)	5	0.545354	Unknown
P29691	1.06323e+07	eef-2 F25H5.4	Elongation factor 2 (EF-2)	6	0.541855	Ribosomal
P46561	1.05135e+07	atp-2 C34E10.6	ATP synthase subunit beta, mitochondrial (EC 7.1.2.2)	3	0.5358	None of the Above
A0A0K3AUJ9	1.03805e+07	prdx-2 CELE_F09E5.15 F09E5.15	Thioredoxin domain-containing protein	3	0.529024	None of the Above
O16462	1.0211e+07	grd-5 CELE_F41E6.2 F41E6.2	Ground-like domain-containing protein	1	0.520384	Unknown
Q23683	1.01703e+07	CELE_ZK970.7 ZK970.7	DUF148 domain-containing protein	3	0.518311	Unknown
O01868	9.89376e+06	rpl-24.1 D1007.12	60S ribosomal protein L24	1	0.504218	Ribosomal
Q93573	9.83546e+06	tct-1 F25H2.11	Translationally-controlled tumor protein homolog (TCTP)	4	0.501246	Unknown
P09446;P27420;P20163	9.78852e+06	hsp-1 hsp70a F26D10.3; hsp-3 hsp70c C15H9.6; hsp-4 hsp70d F43E2.8	Heat shock 70 kDa protein A; Heat shock 70 kDa protein C; Endoplasmic reticulum chaperone BiP homolog (Heat shock 70 kDa protein D) (EC 3.6.4.10)	1	0.498854	Protein Folding
Q19063	9.7536e+06	CELE_E04F6.8 E04F6.8	Uncharacterized protein	4	0.497074	Unknown
Q21752	9.49775e+06	vdac-1 R05G6.7	Probable voltage-dependent anion-selective channel	1	0.484035	None of the Above
P10567	9.49013e+06	unc-15 F07A5.7	Paramyosin (Uncoordinated protein 15)	9	0.483647	Cytoskeleton
P48154	9.41902e+06	rps-1 F56F3.5	40S ribosomal protein S3a	2	0.480023	Ribosomal
O01542	9.09702e+06	cpn-3 CELE_F28H1.2 F28H1.2	Calponin-homology (CH) domain-containing protein	1	0.463613	Cytoskeleton
O44144	9.09414e+06	perm-4 C44B12.5 CELE_C44B12.5	PERMeable eggshell	2	0.463466	None of the Above
Q20363	8.97507e+06	sip-1 F43D9.4	Stress-induced protein 1	4	0.457398	Protein Folding
Q20647	8.89575e+06	rpl-25.2 F52B5.6	60S ribosomal protein L23a 2	2	0.453356	Ribosomal
O02639	8.88597e+06	rpl-19 C09D4.5	60S ribosomal protein L19	2	0.452857	Ribosomal
P34382	8.5397e+06	far-1 F02A9.2	Fatty-acid and retinol-binding protein 1	1	0.43521	Lipid Binding
O44480	8.41059e+06	rpl-20 E04A4.8	60S ribosomal protein L18a	2	0.428631	Ribosomal
O18089	8.39255e+06	CELE_T13F3.6 T13F3.6	DUF19 domain-containing protein	1	0.427711	Unknown
Q9U2Q8	8.23958e+06	fkb-2 CELE_Y18D10A.19 Y18D10A.19	Peptidylprolyl isomerase (EC 5.2.1.8)	2	0.419915	Protein Folding
P41932	8.19003e+06	par-5 ftt-1 M117.2	14-3-3-like protein 1 (Partitioning defective protein 5)	1	0.41739	None of the Above
P34500	8.07456e+06	ttr-2 K03H1.4	Transthyretin-like protein 2	3	0.411505	Transthyretin-like
H2KYR1	7.81311e+06	vig-1 CELE_F56D12.5 F56D12.5	HABP4_PAI-RBP1 domain-containing protein	4	0.398181	None of the Above
Q9N3X2	7.80994e+06	rps-4 Y43B11AR.4	40S ribosomal protein S4	3	0.398019	Ribosomal
O61708	7.07105e+06	pqn-59 CELE_R119.4 R119.4	Prion-like-(Q/N-rich)-domain-bearing protein	2	0.360363	None of the Above
P34383	6.74636e+06	far-2 F02A9.3	Fatty-acid and retinol-binding protein 2	2	0.343816	Lipid Binding
P91303	6.74578e+06	vha-10 F46F11.5	Probable V-type proton ATPase subunit G (V-ATPase subunit G) (Vacuolar proton pump subunit G)	3	0.343787	None of the Above
Q18688	6.64398e+06	daf-21 C47E8.5	Heat shock protein 90 (Abnormal dauer formation protein 21)	6	0.338599	Protein Folding
Q19064	6.55364e+06	CELE_E04F6.9 E04F6.9	Uncharacterized protein	1	0.333994	Unknown
Q27527	6.42964e+06	enol-1 T21B10.2	Enolase (EC 4.2.1.11) (2-phospho-D-glycerate hydro-lyase) (2-phosphoglycerate dehydratase)	3	0.327675	None of the Above
P49181	6.36317e+06	rpl-36 F37C12.4	60S ribosomal protein L36	4	0.324288	Ribosomal
P61866	6.20052e+06	rpl-12 JC8.3	60S ribosomal protein L12	1	0.315998	Ribosomal
Q93572	6.036e+06	rla-0 rpa-0 F25H2.10	60S acidic ribosomal protein P0	2	0.307614	Ribosomal
O45599	6.02544e+06	cbd-1 H02I12.1	Chitin-binding domain protein cbd-1	2	0.307076	None of the Above
Q19626	5.56606e+06	vha-12 F20B6.2	Probable V-type proton ATPase subunit B (V-ATPase subunit B) (Vacuolar proton pump subunit B)	1	0.283664	None of the Above
O01504	5.54418e+06	C37A2.7	60S acidic ribosomal protein P2	3	0.282549	Ribosomal
Q17473	5.43961e+06	ttr-18 B0334.1 CELE_B0334.1	TransThyretin-Related family domain	1	0.27722	Transthyretin-like
Q966C6	5.40137e+06	rpl-7A Y24D9A.4	60S ribosomal protein L7a	2	0.275271	Ribosomal
G5EEA8	5.38955e+06	nex-1 NEX-1 CELE_ZC155.1 ZC155.1	Annexin	2	0.274668	None of the Above
Q9N4I4	5.38408e+06	rpl-1 rpl-10a Y71F9AL.13	60S ribosomal protein L10a	1	0.27439	Ribosomal
Q965Q1	5.34409e+06	CELE_Y22D7AL.10 Y22D7AL.10	Uncharacterized protein	2	0.272352	Unknown
P50140	5.33518e+06	hsp-60 hsp60 Y22D7AL.5	Chaperonin homolog Hsp-60, mitochondrial (Heat shock protein 60) (HSP-60)	3	0.271898	Protein Folding
P34645	5.33016e+06	ZK512.7	Uncharacterized protein ZK512.7	2	0.271642	Unknown
V6CJ04	5.21339e+06	bicd-1 C43G2.2	Protein bicaudal D homolog	1	0.265691	Cytoskeleton
O45946	5.16841e+06	rpl-18 Y45F10D.12	60S ribosomal protein L18	2	0.263398	Ribosomal
O02640	4.95923e+06	mdh-2 F20H11.3	Probable malate dehydrogenase, mitochondrial (EC 1.1.1.37)	3	0.252738	None of the Above
Q9XVP0	4.95019e+06	rps-15 F36A2.6	40S ribosomal protein S15	2	0.252277	Ribosomal
Q23050	4.81324e+06	clik-1 CELE_T25F10.6 T25F10.6	CaLponIn-liKe proteins	3	0.245298	Cytoskeleton
P48156	4.75306e+06	rps-8 F42C5.8	40S ribosomal protein S8	2	0.242231	Ribosomal
Q21763	4.43e+06	CELE_R05H5.3 R05H5.3	Thioredoxin domain-containing protein	3	0.225767	None of the Above
Q8WQA8	4.30851e+06	rps-20 CELE_Y105E8A.16 Y105E8A.16	Ribosomal_S10 domain-containing protein	1	0.219575	Ribosomal
Q09544	4.17961e+06	F58F12.1	ATP synthase subunit delta, mitochondrial (F-ATPase delta subunit)	2	0.213006	None of the Above
P34697	4.11671e+06	sod-1 C15F1.7	Superoxide dismutase [Cu-Zn] (EC 1.15.1.1)	2	0.209801	None of the Above
G5ED07	4.05098e+06	pdi-3 CELE_H06O01.1 H06O01.1	Protein disulfide-isomerase (EC 5.3.4.1)	2	0.206451	Protein Folding
Q07750	3.99821e+06	unc-60 C38C3.5	Actin-depolymerizing factor 1, isoforms a/b (Uncoordinated protein 60)	1	0.203762	Cytoskeleton
Q27371;Q7Z072	3.94823e+06	mup-2 T22E5.5; tnt-2 CELE_F53A9.10 F53A9.10	Troponin T; TropoNin T	1	0.201215	Cytoskeleton
Q17967	3.67193e+06	pdi-1 C14B1.1	Protein disulfide-isomerase 1 (PDI 1) (EC 5.3.4.1) (Prolyl 4-hydroxylase subunit beta-1)	2	0.187133	Protein Folding
Q20724	3.65145e+06	CELE_F53F4.13 F53F4.13	Uncharacterized protein	2	0.186089	Unknown
O01812	3.62097e+06	lbp-6 W02D3.5	Fatty acid-binding protein homolog 6	3	0.184536	Lipid Binding
O18240	3.56192e+06	rps-18 CELE_Y57G11C.16 Y57G11C.16	Ribosomal Protein, Small subunit	2	0.181527	Ribosomal
P11141	3.41244e+06	hsp-6 hsp70f C37H5.8	Heat shock 70 kDa protein F, mitochondrial	4	0.173909	Protein Folding
Q9XVF7	3.39544e+06	rpl-2 rpl-8 B0250.1	60S ribosomal protein L8	3	0.173043	Ribosomal
P27420	3.33439e+06	hsp-3 hsp70c C15H9.6	Heat shock 70 kDa protein C	1	0.169931	Protein Folding
P50880	3.30504e+06	rpl-3 F13B10.2	60S ribosomal protein L3	1	0.168436	Ribosomal
P91306	3.23707e+06	cey-2 CELE_F46F11.2 F46F11.2	CSD_1 domain-containing protein	4	0.164971	None of the Above
P34455	3.1687e+06	aco-2 F54H12.1	Probable aconitate hydratase, mitochondrial (Aconitase) (EC 4.2.1.3) (Citrate hydro-lyase)	3	0.161487	None of the Above
Q27371	2.95844e+06	mup-2 T22E5.5	Troponin T	2	0.150771	Cytoskeleton
P55853	2.95723e+06	smo-1 smt3 sumo K12C11.2	Small ubiquitin-related modifier (SUMO) (Ubiquitin-like protein SMT3)	2	0.15071	None of the Above
H2FLL1	2.91964e+06	lea-1 CELE_K08H10.1 K08H10.1	Plant Late Embryo Abundant (LEA) related	5	0.148794	Lipid Binding
Q17763	2.88302e+06	atp-5 C06H2.1 CELE_C06H2.1	ATP synthase subunit	5	0.146928	None of the Above
P52821	2.80568e+06	rps-25 K02B2.5	40S ribosomal protein S25	1	0.142986	Ribosomal
O17687	2.64596e+06	nasp-2 C50B6.2 CELE_C50B6.2	SHNi-TPR domain-containing protein	4	0.134847	None of the Above
O62337	2.45589e+06	CELE_R06C1.4 R06C1.4	RRM domain-containing protein	1	0.12516	Unknown
Q86S66	2.01895e+06	icd-2 Y65B4BR.5	Nascent polypeptide-associated complex subunit alpha (NAC-alpha) (Alpha-NAC)	2	0.102892	Ribosomal
Q9N408	1.95938e+06	ddp-1 tim-8 Y39A3CR.4	Mitochondrial import inner membrane translocase subunit Tim8	1	0.0998561	None of the Above
Q9U302	1.9253e+06	pab-1 CELE_Y106G6H.2 Y106G6H.2	Polyadenylate-binding protein (PABP)	2	0.0981196	None of the Above
Q21265	1.74756e+06	tag-225 K07C11.5	Putative metalloproteinase inhibitor tag-225 (TIMP-like protein)	2	0.0890612	None of the Above
Q18212	1.21169e+06	hel-1 C26D10.2	Spliceosome RNA helicase DDX39B homolog (EC 3.6.4.13) (DEAD box protein UAP56)	2	0.0617515	None of the Above

### Sheet: L3 secretome
Entry	Intensity (AU)	Gene	Protein	Number of unique peptides detected	Percent intensity	Manual classification
Q21065	5.54433e+08	ifa-3 F52E10.5	Intermediate filament protein ifa-3 (Cel IF A3) (Intermediate filament protein A3) (IF-A3)	1	52.1302	Cytoskeleton
P91189	163750000	dnj-7 C55B6.2 CELE_C55B6.2	DNaJ domain (Prokaryotic heat shock protein)	1	15.3965	Protein Folding
Q8WQC4	141270000	kel-3 CELE_T27E9.4 T27E9.4	BTB domain-containing protein	1	13.2828	Unknown
Q9BL36	39912000	CELE_Y71H2AM.6 Y71H2AM.6	Uncharacterized protein	1	3.7527	Unknown
Q09216	3.72338e+07	B0495.7	Putative endoplasmic reticulum metallopeptidase 1-A (EC 3.4.-.-) (FXNA-like protease)	1	3.50088	None of the Above
P91359	27832000	cpd-1 CELE_F59A3.1 F59A3.1	CarboxyPeptidase D family	1	2.61688	None of the Above
Q93321	1.93043e+07	C33G3.6 CELE_C33G3.6	Uncharacterized protein	1	1.81508	Unknown
O45246;G5ECU5	1.82335e+07	hsp-70 C12C8.1 CELE_C12C8.1; CELE_F44E5.4 CELE_F44E5.5 F44E5.4 F44E5.5	Heat Shock Protein; Uncharacterized protein	1	1.71439	Protein Folding
O16562	10626000	math-9 C16C4.14 CELE_C16C4.14	MATH (Meprin-associated Traf homology) domain containing	1	0.999102	Unknown
Q09930	10311000	drn-1 C54A12.4	GTP-binding protein drn-1 (Di-Ras/Rig/Noey2 Ras-like protein homolog) (Fragment)	1	0.969485	None of the Above
A0A078BQP2	8060900	gcy-25 Y105C5B.2	Receptor-type guanylate cyclase gcy-25 (EC 4.6.1.2)	1	0.757921	None of the Above
O45815	6662100	act-5 CELE_T25C8.2 T25C8.2	ACTin	1	0.626399	Cytoskeleton
P53013	5495700	eft-3 F31E3.5; eft-4 R03G5.1	Elongation factor 1-alpha (EF-1-alpha)	1	0.516729	None of the Above
Q18764	5139000	ceh-75 C50H2.6 CELE_C50H2.6	Homeobox domain-containing protein	1	0.483191	None of the Above
Q23495	4075400	toe-1 ZK430.1	HEAT repeat-containing protein 1 homolog (Target of erk kinase protein 1)	1	0.383187	Ribosomal
P91913	3362600	rla-1 rpa-1 Y37E3.7	60S acidic ribosomal protein P1 (Ribosomal protein large subunit P1)	1	0.316166	Ribosomal
O45815;P10986;P10984;P0DM42;P0DM41	3081700	act-5 CELE_T25C8.2 T25C8.2; act-4 M03F4.2; act-2 T04C12.5; act-3 T04C12.4; act-1 T04C12.6	ACTin; Actin-4; Actin-2; Actin-3; Actin-1	1	0.289755	Cytoskeleton
Q17698	2540100	nlp-77 C06A8.3 CELE_C06A8.3	DUF148 domain-containing protein	1	0.238831	None of the Above
O02642	2040700	sucl-2 CELE_F23H11.3 F23H11.3	Succinate--CoA ligase [ADP/GDP-forming] subunit alpha, mitochondrial (EC 6.2.1.4) (EC 6.2.1.5) (Succinyl-CoA synthetase subunit alpha) (SCS-alpha)	1	0.191875	None of the Above
Q9BHM0	190980	CELE_Y111B2A.1 Y111B2A.1	Protein kinase domain-containing protein	1	0.0179568	None of the Above
