## Supplementary Folder 1 for "*C. elegans* provide milk for their young": Human_Milk_Interpro.csv

Category	Term	Count	%	PValue	Genes	List Total	Pop Hits	Pop Total	Fold Enrichment	Bonferroni	Benjamini	FDR
INTERPRO	IPR001811:Chemokine interleukin-8-like domain	25	8.928571429	3.46E-32	P09341, P02778, O43927, Q92583, P51671, P19875, P42830, P13501, P80075, O00626, P13500, P78423, P78556, Q16663, P13236, Q99616, P48061, P22362, Q9Y258, Q07325, O00175, P55774, P80098, P10145, P55773	279	46	18559	36.15201808	1.99E-29	1.99E-29	5.08E-29
INTERPRO	IPR009079:Four-helical cytokine-like, core	20	7.142857143	1.30E-21	P40225, P01579, P21583, P01236, P40933, P08700, P15018, P05231, P09919, P35225, P05113, P60568, P09603, P05112, P04141, P22301, P41159, P13725, P01241, P01588	279	54	18559	24.63693084	7.48E-19	3.74E-19	1.91E-18
INTERPRO	IPR000827:CC chemokine, conserved site	15	5.357142857	3.51E-20	P13501, P80075, O00626, P13500, P78556, Q16663, P13236, Q92583, Q99616, P51671, P22362, Q9Y258, P55774, P80098, P55773	279	24	18559	41.57482079	2.01E-17	6.71E-18	5.15E-17
INTERPRO	IPR012351:Four-helical cytokine, core	18	6.428571429	5.37E-19	P01579, P40225, P21583, P01236, P08700, P15018, P05231, P09919, P35225, P05113, P60568, P05112, P04141, P22301, P41159, P13725, P01241, P01588	279	51	18559	23.47754586	3.08E-16	7.70E-17	7.88E-16
INTERPRO	IPR001089:CXC chemokine	7	2.5	1.68E-08	P09341, P02778, O43927, Q07325, P19875, P42830, P10145	279	13	18559	35.81830714	9.65E-06	1.93E-06	2.47E-05
INTERPRO	IPR018048:CXC chemokine, conserved site	7	2.5	1.68E-08	P09341, P02778, O43927, Q07325, P19875, P42830, P10145	279	13	18559	35.81830714	9.65E-06	1.93E-06	2.47E-05
INTERPRO	IPR001314:Peptidase S1A, chymotrypsin-type	13	4.642857143	1.30E-07	Q9NZP8, Q92876, P24158, Q16651, Q9UBX7, P00751, P05156, P14210, P00738, Q9UKR0, P00734, P00747, P06681	279	113	18559	7.652710375	7.45E-05	1.24E-05	1.91E-04
INTERPRO	IPR001254:Peptidase S1	13	4.642857143	2.52E-07	Q9NZP8, Q92876, P24158, Q16651, Q9UBX7, P00751, P05156, P14210, P00738, Q9UKR0, P00734, P00747, P06681	279	120	18559	7.20630227	1.45E-04	2.07E-05	3.70E-04
INTERPRO	IPR009003:Trypsin-like cysteine/serine peptidase domain	13	4.642857143	5.11E-07	Q9NZP8, Q92876, P24158, Q16651, Q9UBX7, P00751, P05156, P14210, P00738, Q9UKR0, P00734, P00747, P06681	279	128	18559	6.755908378	2.93E-04	3.66E-05	7.50E-04
INTERPRO	IPR003006:Immunoglobulin/major histocompatibility complex, conserved site	9	3.214285714	2.99E-06	P01834, P61769, Q9TQE0, P01871, P01857, P01876, P01877, P25311, P01842	279	60	18559	9.977956989	0.001713284	1.91E-04	0.004385276
INTERPRO	IPR006080:Beta defensin/Neutrophil defensin	5	1.785714286	3.29E-06	Q01524, P59666, Q01523, P59665, O15263	279	8	18559	41.57482079	0.001886509	1.89E-04	0.004829067
INTERPRO	IPR003597:Immunoglobulin C1-set	9	3.214285714	7.78E-06	P01834, P61769, Q9TQE0, P01871, P01857, P01876, P01877, P25311, P01842	279	68	18559	8.804079696	0.004457245	4.06E-04	0.011423948
INTERPRO	IPR023795:Protease inhibitor I4, serpin, conserved site	7	2.5	8.44E-06	P30740, P05155, P08185, P01019, P01008, P01009, P01011	279	33	18559	14.11024221	0.004831529	4.04E-04	0.012385508
INTERPRO	IPR000566:Lipocalin/cytosolic fatty-acid binding protein domain	7	2.5	1.01E-05	P02763, P80188, P05413, P29373, P19652, P05090, P02760	279	34	18559	13.69523508	0.005790799	4.47E-04	0.014851543
INTERPRO	IPR012674:Calycin	7	2.5	1.68E-05	P02763, P80188, P05413, P29373, P19652, P05090, P02760	279	37	18559	12.58481062	0.009621162	6.90E-04	0.024721584
INTERPRO	IPR000215:Serpin family	7	2.5	1.98E-05	P30740, P05155, P08185, P01019, P01008, P01009, P01011	279	38	18559	12.25363139	0.011273194	7.56E-04	0.028990011
INTERPRO	IPR023796:Serpin domain	7	2.5	1.98E-05	P30740, P05155, P08185, P01019, P01008, P01009, P01011	279	38	18559	12.25363139	0.011273194	7.56E-04	0.028990011
INTERPRO	IPR000436:Sushi/SCR/CCP	8	2.857142857	2.19E-05	P00751, P04003, P02749, Q9NZP8, P00738, P13671, P10643, P06681	279	57	18559	9.336100107	0.01247653	7.84E-04	0.032103498
INTERPRO	IPR018114:Peptidase S1, trypsin family, active site	10	3.571428571	2.26E-05	P00751, P05156, Q92876, Q16651, P24158, Q9UKR0, P00747, P00734, Q9UBX7, P06681	279	102	18559	6.521540516	0.01291676	7.64E-04	0.033243464
INTERPRO	IPR011038:Calycin-like	7	2.5	2.31E-05	P02763, P80188, P05413, P29373, P19652, P05090, P02760	279	39	18559	11.93943571	0.013144266	7.35E-04	0.03383278
INTERPRO	IPR023415:Low-density lipoprotein (LDL) receptor class A, conserved site	7	2.5	2.68E-05	P07357, P05156, P02748, P13671, P98160, O43278, P10643	279	40	18559	11.64094982	0.015254719	8.09E-04	0.039305872
INTERPRO	IPR001862:Membrane attack complex component/perforin/complement C9	4	1.428571429	3.25E-05	P07357, P02748, P13671, P10643	279	5	18559	53.21577061	0.018492989	9.33E-04	0.047726027
INTERPRO	IPR006081:Mammalian defensins	4	1.428571429	6.43E-05	Q01524, P59666, Q01523, P59665	279	6	18559	44.34647551	0.036245294	0.001756478	0.094372081
INTERPRO	IPR022321:Insulin-like growth factor-binding protein family 1-6, chordata	4	1.428571429	6.43E-05	P22692, P18065, P08833, P17936	279	6	18559	44.34647551	0.036245294	0.001756478	0.094372081
INTERPRO	IPR009168:Insulin-like growth factor binding protein	4	1.428571429	6.43E-05	P22692, P18065, P08833, P17936	279	6	18559	44.34647551	0.036245294	0.001756478	0.094372081
INTERPRO	IPR002366:Defensin propeptide	4	1.428571429	6.43E-05	Q01524, P59666, Q01523, P59665	279	6	18559	44.34647551	0.036245294	0.001756478	0.094372081
INTERPRO	IPR016327:Alpha-defensin	4	1.428571429	6.43E-05	Q01524, P59666, Q01523, P59665	279	6	18559	44.34647551	0.036245294	0.001756478	0.094372081
INTERPRO	IPR020863:Membrane attack complex component/perforin domain, conserved site	4	1.428571429	6.43E-05	P07357, P02748, P13671, P10643	279	6	18559	44.34647551	0.036245294	0.001756478	0.094372081
INTERPRO	IPR002172:Low-density lipoprotein (LDL) receptor class A repeat	7	2.5	7.74E-05	P07357, P05156, P02748, P13671, P98160, O43278, P10643	279	48	18559	9.700791517	0.043483804	0.002018758	0.113632762
INTERPRO	IPR008996:Cytokine, IL-1-like	6	2.142857143	1.22E-04	P31371, P01583, P10767, P21781, P08620, P01584	279	33	18559	12.09449332	0.067877755	0.003051479	0.179604064
INTERPRO	IPR001134:Netrin domain	5	1.785714286	3.49E-04	P01031, P16035, P01033, P01024, P0C0L4	279	23	18559	14.46080723	0.181338358	0.008302196	0.510396182
INTERPRO	IPR017891:Insulin-like growth factor binding protein, N-terminal, Cys-rich conserved site	4	1.428571429	5.02E-04	P22692, P18065, P08833, P17936	279	11	18559	24.18898664	0.250345766	0.011459561	0.734199375
INTERPRO	IPR008993:Tissue inhibitor of metalloproteinases-like, OB-fold	5	1.785714286	5.68E-04	P01031, P16035, P01033, P01024, P0C0L4	279	26	18559	12.79225255	0.278280448	0.012464689	0.830559311
INTERPRO	IPR020864:Membrane attack complex component/perforin (MACPF) domain	4	1.428571429	6.62E-04	P07357, P02748, P13671, P10643	279	12	18559	22.17323775	0.316121778	0.013974599	0.967056565
INTERPRO	IPR016319:Transforming growth factor-beta	3	1.071428571	6.64E-04	P10600, P61812, P01137	279	3	18559	66.51971326	0.317040057	0.013526225	0.970459586
INTERPRO	IPR000074:Apolipoprotein A1/A4/E	3	1.071428571	0.001315043	P02649, P06727, P02647	279	4	18559	49.88978495	0.530145142	0.025709643	1.913174064
INTERPRO	IPR003884:Factor I / membrane attack complex	3	1.071428571	0.001315043	P05156, P13671, P10643	279	4	18559	49.88978495	0.530145142	0.025709643	1.913174064
INTERPRO	IPR020857:Serum albumin, conserved site	3	1.071428571	0.001315043	P02768, P02774, P43652	279	4	18559	49.88978495	0.530145142	0.025709643	1.913174064
INTERPRO	IPR000264:ALB/AFP/VDB	3	1.071428571	0.001315043	P02768, P02774, P43652	279	4	18559	49.88978495	0.530145142	0.025709643	1.913174064
INTERPRO	IPR014760:Serum albumin, N-terminal	3	1.071428571	0.001315043	P02768, P02774, P43652	279	4	18559	49.88978495	0.530145142	0.025709643	1.913174064
INTERPRO	IPR018247:EF-Hand 1, calcium-binding site	10	3.571428571	0.001480916	Q02818, P12814, P06702, P31949, P05109, P80303, Q06190, O43707, P13796, Q14515	279	178	18559	3.737062543	0.572873902	0.027957612	2.152055289
INTERPRO	IPR000716:Thyroglobulin type-1	4	1.428571429	0.001935118	P22692, P18065, P08833, P17936	279	17	18559	15.65169724	0.671044833	0.035230057	2.803398733
INTERPRO	IPR005788:Disulphide isomerase	3	1.071428571	0.002170059	P30101, Q15084, P07237	279	5	18559	39.91182796	0.712625036	0.038218256	3.138726147
INTERPRO	IPR018081:Anaphylatoxin	3	1.071428571	0.002170059	P01031, P01024, P0C0L4	279	5	18559	39.91182796	0.712625036	0.038218256	3.138726147
INTERPRO	IPR020858:Serum albumin-like	3	1.071428571	0.002170059	P02768, P02774, P43652	279	5	18559	39.91182796	0.712625036	0.038218256	3.138726147
INTERPRO	IPR001840:Complement C3a/C4a/C5a anaphylatoxin	3	1.071428571	0.002170059	P01031, P01024, P0C0L4	279	5	18559	39.91182796	0.712625036	0.038218256	3.138726147
INTERPRO	IPR002048:EF-hand domain	11	3.928571429	0.002381882	Q02818, P12814, P06702, P31949, P05109, P80303, Q12841, Q06190, O43707, P13796, Q14515	279	228	18559	3.209284412	0.745595907	0.040631226	3.440133353
INTERPRO	IPR000867:Insulin-like growth factor-binding protein, IGFBP	4	1.428571429	0.003138333	P22692, P18065, P08833, P17936	279	20	18559	13.30394265	0.835399794	0.051682348	4.509381596
INTERPRO	IPR002209:Heparin-binding growth factor/Fibroblast growth factor	4	1.428571429	0.004146961	P31371, P10767, P21781, P08620	279	22	18559	12.09449332	0.907939116	0.065881127	5.917926252
INTERPRO	IPR023581:Platelet-derived growth factor, conserved site	3	1.071428571	0.004467581	P15692, P49763, P01127	279	7	18559	28.50844854	0.923474949	0.068903819	6.361599044
INTERPRO	IPR001223:Glycoside hydrolase, family 18, catalytic domain	3	1.071428571	0.004467581	Q01459, Q15782, P36222	279	7	18559	28.50844854	0.923474949	0.068903819	6.361599044
INTERPRO	IPR011583:Chitinase II	3	1.071428571	0.004467581	Q01459, Q15782, P36222	279	7	18559	28.50844854	0.923474949	0.068903819	6.361599044
INTERPRO	IPR000020:Anaphylatoxin/fibulin	3	1.071428571	0.004467581	P01031, P01024, P0C0L4	279	7	18559	28.50844854	0.923474949	0.068903819	6.361599044
INTERPRO	IPR009030:Insulin-like growth factor binding protein, N-terminal	8	2.857142857	0.005003048	P07357, P22692, P02748, P18065, P08833, Q12805, P01133, P17936	279	139	18559	3.828472706	0.94380668	0.074859498	7.098231321
INTERPRO	IPR002345:Lipocalin	3	1.071428571	0.005898071	P80188, P05090, P02760	279	8	18559	24.94489247	0.966476748	0.085479764	8.31745361
INTERPRO	IPR000072:Platelet-derived growth factor (PDGF)	3	1.071428571	0.007508593	P15692, P49763, P01127	279	9	18559	22.17323775	0.986782247	0.104996869	10.47387175
INTERPRO	IPR000742:Epidermal growth factor-like domain	10	3.571428571	0.008263985	P24821, O75078, P01135, Q12805, P01133, O75882, P07996, Q08431, P98160, Q9NY76	279	231	18559	2.879641267	0.991462068	0.112264029	11.46894021
INTERPRO	IPR013806:Kringle-like fold	4	1.428571429	0.009110567	P22897, P14210, P00747, P00734	279	29	18559	9.175132864	0.994770464	0.120263199	12.57187835
INTERPRO	IPR025661:Cysteine peptidase, asparagine active site	3	1.071428571	0.009293472	P09668, P53634, P25774	279	10	18559	19.95591398	0.995296251	0.119798705	12.80848158
INTERPRO	IPR011992:EF-hand-like domain	11	3.928571429	0.009632161	Q02818, P12814, P06702, P31949, P05109, P80303, Q12841, Q06190, O43707, P13796, Q14515	279	279	18559	2.622641025	0.996134485	0.121203044	13.2450297
INTERPRO	IPR013032:EGF-like, conserved site	9	3.214285714	0.010438805	P24821, O75078, P01135, Q12805, P01133, O75882, P07996, Q08431, P98160	279	199	18559	3.008429243	0.997578499	0.127937964	14.27655161
INTERPRO	IPR025660:Cysteine peptidase, histidine active site	3	1.071428571	0.011247162	P09668, P53634, P25774	279	11	18559	18.14173998	0.998485168	0.134351799	15.29878988
INTERPRO	IPR022272:Lipocalin conserved site	3	1.071428571	0.013364243	P80188, P05090, P02760	279	12	18559	16.62992832	0.999557379	0.154550524	17.9224446
INTERPRO	IPR009048:Alpha-macroglobulin, receptor-binding	3	1.071428571	0.013364243	P01031, P01024, P0C0L4	279	12	18559	16.62992832	0.999557379	0.154550524	17.9224446
INTERPRO	IPR002890:Alpha-2-macroglobulin, N-terminal	3	1.071428571	0.013364243	P01031, P01024, P0C0L4	279	12	18559	16.62992832	0.999557379	0.154550524	17.9224446
INTERPRO	IPR011625:Alpha-2-macroglobulin, N-terminal 2	3	1.071428571	0.015639417	P01031, P01024, P0C0L4	279	13	18559	15.35070306	0.99988237	0.175113822	20.65747221
INTERPRO	IPR011626:A-macroglobulin complement component	3	1.071428571	0.015639417	P01031, P01024, P0C0L4	279	13	18559	15.35070306	0.99988237	0.175113822	20.65747221
INTERPRO	IPR001599:Alpha-2-macroglobulin	3	1.071428571	0.015639417	P01031, P01024, P0C0L4	279	13	18559	15.35070306	0.99988237	0.175113822	20.65747221
INTERPRO	IPR000668:Peptidase C1A, papain C-terminal	3	1.071428571	0.015639417	P09668, P53634, P25774	279	13	18559	15.35070306	0.99988237	0.175113822	20.65747221
INTERPRO	IPR000884:Thrombospondin, type 1 repeat	5	1.785714286	0.016332295	P07357, P02748, P13671, P07996, P10643	279	65	18559	5.11690102	0.999921478	0.178743268	21.47336925
INTERPRO	IPR001839:Transforming growth factor-beta, C-terminal	4	1.428571429	0.017750528	P39905, P10600, P61812, P01137	279	37	18559	7.191320353	0.999965698	0.189255541	23.11908627
INTERPRO	IPR013781:Glycoside hydrolase, catalytic domain	4	1.428571429	0.017750528	Q01459, Q15782, P36222, P04745	279	37	18559	7.191320353	0.999965698	0.189255541	23.11908627
INTERPRO	IPR013128:Peptidase C1A, papain	3	1.071428571	0.018067509	P09668, P53634, P25774	279	14	18559	14.25422427	0.999971499	0.188857566	23.48248828
INTERPRO	IPR013766:Thioredoxin domain	4	1.428571429	0.023315483	P30101, Q15084, O00391, P07237	279	41	18559	6.489728123	0.999998685	0.233193679	29.27118194
INTERPRO	IPR017937:Thioredoxin, conserved site	3	1.071428571	0.026219291	P30101, Q15084, P07237	279	17	18559	11.73877293	0.999999762	0.254188576	32.29611863
INTERPRO	IPR018056:Kringle, conserved site	3	1.071428571	0.029209629	P14210, P00747, P00734	279	18	18559	11.08661888	0.999999959	0.274618787	35.28487164
INTERPRO	IPR000001:Kringle	3	1.071428571	0.029209629	P14210, P00747, P00734	279	18	18559	11.08661888	0.999999959	0.274618787	35.28487164
INTERPRO	IPR018933:Netrin module, non-TIMP type	3	1.071428571	0.029209629	P01031, P01024, P0C0L4	279	18	18559	11.08661888	0.999999959	0.274618787	35.28487164
INTERPRO	IPR020901:Proteinase inhibitor I2, Kunitz, conserved site	3	1.071428571	0.029209629	P05067, O43278, P02760	279	18	18559	11.08661888	0.999999959	0.274618787	35.28487164
INTERPRO	IPR019767:Erythropoietin/thrombopoeitin, conserved site	2	0.714285714	0.029734928	P40225, P01588	279	2	18559	66.51971326	0.99999997	0.274479338	35.79702123
INTERPRO	IPR011360:Complement B/C2	2	0.714285714	0.029734928	P00751, P06681	279	2	18559	66.51971326	0.99999997	0.274479338	35.79702123
INTERPRO	IPR001325:Interleukin-4/interleukin-13	2	0.714285714	0.029734928	P05112, P35225	279	2	18559	66.51971326	0.99999997	0.274479338	35.79702123
INTERPRO	IPR001323:Erythropoietin/thrombopoeitin	2	0.714285714	0.029734928	P40225, P01588	279	2	18559	66.51971326	0.99999997	0.274479338	35.79702123
INTERPRO	IPR018096:Interleukin-4/interleukin-13, conserved site	2	0.714285714	0.029734928	P05112, P35225	279	2	18559	66.51971326	0.99999997	0.274479338	35.79702123
INTERPRO	IPR001500:Alpha-1-acid glycoprotein	2	0.714285714	0.029734928	P02763, P19652	279	2	18559	66.51971326	0.99999997	0.274479338	35.79702123
INTERPRO	IPR003502:Interleukin-1 propeptide	2	0.714285714	0.029734928	P01583, P01584	279	2	18559	66.51971326	0.99999997	0.274479338	35.79702123
INTERPRO	IPR001581:Leukemia inhibitory factor /oncostatin	2	0.714285714	0.029734928	P13725, P15018	279	2	18559	66.51971326	0.99999997	0.274479338	35.79702123
INTERPRO	IPR019827:Leukemia inhibitory factor /oncostatin, conserved site	2	0.714285714	0.029734928	P13725, P15018	279	2	18559	66.51971326	0.99999997	0.274479338	35.79702123
INTERPRO	IPR008930:Terpenoid cyclases/protein prenyltransferase alpha-alpha toroid	3	1.071428571	0.032328736	P01031, P01024, P0C0L4	279	19	18559	10.50311262	0.999999994	0.290339565	38.2709976
INTERPRO	IPR002223:Proteinase inhibitor I2, Kunitz metazoa	3	1.071428571	0.032328736	P05067, O43278, P02760	279	19	18559	10.50311262	0.999999994	0.290339565	38.2709976
INTERPRO	IPR002350:Kazal domain	4	1.428571429	0.038889777	P05156, Q12841, P13671, Q14515	279	50	18559	5.321577061	1	0.334075084	44.13806672
INTERPRO	IPR000169:Cysteine peptidase, cysteine active site	3	1.071428571	0.038935369	P09668, P53634, P25774	279	21	18559	9.50281618	1	0.32962841	44.17695398
INTERPRO	IPR021177:Serum albumin/Alpha-fetoprotein	2	0.714285714	0.044270342	P02768, P43652	279	3	18559	44.34647551	1	0.361170543	48.55716073
INTERPRO	IPR003294:Interleukin-1, alpha/beta	2	0.714285714	0.044270342	P01583, P01584	279	3	18559	44.34647551	1	0.361170543	48.55716073
INTERPRO	IPR016357:Transferrin	2	0.714285714	0.044270342	P02787, P02788	279	3	18559	44.34647551	1	0.361170543	48.55716073
INTERPRO	IPR001156:Transferrin family	2	0.714285714	0.044270342	P02787, P02788	279	3	18559	44.34647551	1	0.361170543	48.55716073
INTERPRO	IPR012290:Fibrinogen, alpha/beta/gamma chain, coiled coil domain	2	0.714285714	0.044270342	P02679, P02675	279	3	18559	44.34647551	1	0.361170543	48.55716073
INTERPRO	IPR018195:Transferrin family, iron binding site	2	0.714285714	0.044270342	P02787, P02788	279	3	18559	44.34647551	1	0.361170543	48.55716073
INTERPRO	IPR001111:Transforming growth factor-beta, N-terminal	3	1.071428571	0.046004447	P10600, P61812, P01137	279	23	18559	8.676484338	1	0.367573212	49.91047891
INTERPRO	IPR001589:Actinin-type, actin-binding, conserved site	3	1.071428571	0.046004447	P12814, O43707, P13796	279	23	18559	8.676484338	1	0.367573212	49.91047891
INTERPRO	IPR017853:Glycoside hydrolase, superfamily	4	1.428571429	0.047140984	Q01459, Q15782, P36222, P04745	279	54	18559	4.927386168	1	0.369951381	50.77937007
INTERPRO	IPR014715:Fibrinogen, alpha/beta/gamma chain, C-terminal globular, subdomain 2	3	1.071428571	0.049701987	P02679, P24821, P02675	279	24	18559	8.314964158	1	0.381037203	52.68605502
INTERPRO	IPR000421:Coagulation factor 5/8 C-terminal type domain	3	1.071428571	0.053502837	Q08345, Q08431, O14786	279	25	18559	7.982365591	1	0.398949324	55.38929361
INTERPRO	IPR001751:S100/Calbindin-D9k, conserved site	3	1.071428571	0.053502837	P06702, P31949, P05109	279	25	18559	7.982365591	1	0.398949324	55.38929361
INTERPRO	IPR020877:Interleukin-1 conserved site	2	0.714285714	0.058588775	P01583, P01584	279	4	18559	33.25985663	1	0.423099459	58.78175869
INTERPRO	IPR027465:Proteinase inhibitor I35, tissue inhibitor of metalloproteinase, C-terminal domain	2	0.714285714	0.058588775	P16035, P01033	279	4	18559	33.25985663	1	0.423099459	58.78175869
INTERPRO	IPR005792:Protein disulphide isomerase	2	0.714285714	0.058588775	P30101, P07237	279	4	18559	33.25985663	1	0.423099459	58.78175869
INTERPRO	IPR013787:S100/CaBP-9k-type, calcium binding, subdomain	3	1.071428571	0.069662722	P06702, P31949, P05109	279	29	18559	6.881349648	1	0.476708359	65.35414272
INTERPRO	IPR001820:Proteinase inhibitor I35, tissue inhibitor of metalloproteinase	2	0.714285714	0.072693455	P16035, P01033	279	5	18559	26.6078853	1	0.486480725	66.97454889
INTERPRO	IPR004279:Perilipin	2	0.714285714	0.072693455	Q99541, O60664	279	5	18559	26.6078853	1	0.486480725	66.97454889
INTERPRO	IPR016346:Guanine nucleotide-binding protein, beta subunit	2	0.714285714	0.072693455	P62879, P04901	279	5	18559	26.6078853	1	0.486480725	66.97454889
INTERPRO	IPR015369:Follistatin/Osteonectin EGF domain	2	0.714285714	0.072693455	Q12841, Q14515	279	5	18559	26.6078853	1	0.486480725	66.97454889
INTERPRO	IPR007110:Immunoglobulin-like domain	18	6.428571429	0.072989604	P19320, Q96S86, P01871, P01876, P25311, P01877, P05362, P29460, P04217, P01834, P61769, Q9TQE0, Q7KYR7, P01857, P01842, P98160, Q3KRG8, P01833	279	771	18559	1.552989415	1	0.482707949	67.12904023
INTERPRO	IPR014716:Fibrinogen, alpha/beta/gamma chain, C-terminal globular, subdomain 1	3	1.071428571	0.078265452	P02679, P24821, P02675	279	31	18559	6.437391606	1	0.50252342	69.77089582
INTERPRO	IPR013783:Immunoglobulin-like fold	21	7.5	0.079727247	P19320, Q96S86, P01871, P01876, P25311, P01877, P05362, P29460, P04217, P01834, P61769, Q6PCB0, P24821, Q7KYR7, Q9TQE0, P01857, P01842, P98160, Q14118, Q3KRG8, P01833	279	951	18559	1.468889567	1	0.504078033	70.46706963
INTERPRO	IPR017948:Transforming growth factor beta, conserved site	3	1.071428571	0.082685349	P10600, P61812, P01137	279	32	18559	6.236223118	1	0.512251476	71.8303848
INTERPRO	IPR015615:Transforming growth factor-beta-related	3	1.071428571	0.082685349	P10600, P61812, P01137	279	32	18559	6.236223118	1	0.512251476	71.8303848
INTERPRO	IPR002181:Fibrinogen, alpha/beta/gamma chain, C-terminal globular domain	3	1.071428571	0.082685349	P02679, P24821, P02675	279	32	18559	6.236223118	1	0.512251476	71.8303848
INTERPRO	IPR014837:EF-hand, Ca insensitive	2	0.714285714	0.086587559	P12814, O43707	279	6	18559	22.17323775	1	0.524151435	73.53920834
INTERPRO	IPR001400:Somatotropin hormone	2	0.714285714	0.086587559	P01236, P01241	279	6	18559	22.17323775	1	0.524151435	73.53920834
INTERPRO	IPR006053:Tumour necrosis factor alpha/beta/c	2	0.714285714	0.086587559	P01374, P01375	279	6	18559	22.17323775	1	0.524151435	73.53920834
INTERPRO	IPR018116:Somatotropin hormone, conserved site	2	0.714285714	0.086587559	P01236, P01241	279	6	18559	22.17323775	1	0.524151435	73.53920834
INTERPRO	IPR003987:Intercellular adhesion molecule/vascular cell adhesion molecule, N-terminal	2	0.714285714	0.086587559	P19320, P05362	279	6	18559	22.17323775	1	0.524151435	73.53920834
INTERPRO	IPR022352:Insulin family	2	0.714285714	0.086587559	P01308, P01344	279	6	18559	22.17323775	1	0.524151435	73.53920834
