## Supplementary Folder 1 for "*C. elegans* provide milk for their young": Tissue_Enrichment.csv

Term	Expected	Observed	Enrichment Fold Change	P value	Q value
anal depressor muscle WBbt:0004292	4.9	22	4.5	1.60E-09	4.70E-07
intestinal muscle WBbt:0005796	2.1	9	4.3	6.00E-05	0.0087
anal sphincter muscle WBbt:0005798	1.4	7	5.2	7.20E-05	0.0087
lateral nerve cord WBbt:0006769	4.2	13	3.1	0.00012	0.0089
sex organ WBbt:0008422	18	33	1.9	0.00026	0.015
hermaphrodite WBbt:0007849	23	41	1.8	0.00028	0.015
dorsal nerve cord WBbt:0006750	6.2	15	2.4	0.00066	0.027
nerve ring WBbt:0006749	9.2	19	2.1	0.0013	0.046
gonadal primordium WBbt:0008366	30	47	1.6	0.0014	0.046
