## Supplementary Folder 1 for "*C. elegans* provide milk for their young": Worm_Yolk_GO.csv

Category	Term	Count	%	PValue	Genes	List Total	Pop Hits	Pop Total	Fold Enrichment	Bonferroni	Benjamini	FDR
GOTERM_BP_DIRECT	GO:0006412~translation	28	22.4	1.23E-22	O01692, Q966C6, P52819, Q8WQA8, P29691, P48156, O45946, P48154, O18240, P48152, P34334, P49197, Q9XVF7, P34563, Q20647, Q9XVP0, O44480, P61866, Q1XFY9, O02639, Q9N3X2, Q95Y04, P46769, Q9N4I4, O01868, P50880, O02056, P49181	98	260	11627	12.77692308	2.74E-20	2.74E-20	1.57E-19
GOTERM_BP_DIRECT	GO:0000003~reproduction	63	50.4	1.90E-22	O01692, P46561, G5ECT2, P52819, P06125, P29691, P34645, P10567, P34334, Q9XVF7, Q18885, P11141, Q09544, O01504, P61866, O61708, O44144, Q1XFY9, O02639, P46769, Q18212, Q9N4I4, O01868, P50880, P41932, O16305, Q27371, O02056, P49181, Q966C6, P55853, Q93573, Q8WQA8, Q93572, P34455, P09446, P27420, Q22866, P48156, O45946, Q93576, P48154, P48152, O18240, P49197, P34563, Q20647, Q9XVP0, O44480, P91303,…	98	2205	11627	3.389795918	4.21E-20	2.11E-20	2.42E-19
GOTERM_BP_DIRECT	GO:0009792~embryo development ending in birth or egg hatching	66	52.8	6.42E-17	O01692, O17687, P46561, P52819, P06125, P29691, O16462, P34334, Q9XVF7, Q18885, P11141, Q09544, O01504, O01542, P61866, O61708, O44144, O02639, P46769, Q18212, Q21763, Q9N4I4, O01868, Q965Q1, P50880, P41932, O16305, O02056, P49181, P52821, P52015, Q966C6, P55853, V6CJ04, Q93573, Q8WQA8, Q93572, P34455, P09446, Q22866, O45946, Q93576, P48154, P48152, P49197, P34563, Q20647, Q9XVP0, O44480, P91303,…	98	3091	11627	2.533299441	2.46E-14	8.22E-15	1.44E-13
GOTERM_BP_DIRECT	GO:0006915~apoptotic process	28	22.4	9.94E-16	O01692, P46561, Q8WQA8, P29691, Q93572, P09446, P48156, O45946, P48154, P48152, P34334, P34563, Q20647, Q9XVP0, O44480, P91303, Q9XW17, Q19626, P61866, Q18688, O02639, Q95Y04, Q18212, P46769, Q9N4I4, P50880, O02056, Q9XXK1	98	479	11627	6.935281837	2.22E-13	5.55E-14	1.28E-12
GOTERM_BP_DIRECT	GO:0002119~nematode larval development	51	40.8	7.87E-15	O01692, P46561, P52819, P29691, P10567, P34334, Q9XVF7, P11141, Q09544, O01542, P61866, O61708, Q1XFY9, O02639, Q18212, P46769, Q9N4I4, O01868, P50880, P41932, P49181, Q966C6, P55853, Q93573, Q8WQA8, Q93572, P09446, P34455, P27420, Q22866, P48156, Q93576, O45946, P48154, P48152, P02566, P49197, Q9XVP0, O44480, P91303, Q27527, Q07750, O02640, Q19626, P50140, Q9U302, Q18688, Q95Y04, Q86S66, Q17763,…	98	1993	11627	3.036018923	1.75E-12	3.50E-13	1.00E-11
GOTERM_BP_DIRECT	GO:0008340~determination of adult lifespan	29	23.2	3.32E-09	P46561, P29691, P06125, P09446, P34455, P48156, P48152, P34563, P11141, O01812, Q9XVP0, Q9N4J2, Q27527, O02640, Q07750, Q9U302, A0A0K3AUJ9, Q18688, O02639, Q86S66, Q18212, Q20363, P41932, O01805, P34697, O02056, P05690, Q17763, Q9XXK1	98	976	11627	3.525248829	7.37E-07	1.23E-07	4.23E-06
GOTERM_BP_DIRECT	GO:0006457~protein folding	8	6.4	8.92E-06	P50140, Q965Q1, Q9U2Q8, P11141, Q18688, G5ED07, Q17967, P52015	98	89	11627	10.66452648	0.001977274	2.83E-04	0.011364718
GOTERM_BP_DIRECT	GO:0002181~cytoplasmic translation	5	4	2.44E-05	Q9XVF7, P52819, Q93572, O01504, P49181	98	21	11627	28.24829932	0.005409505	6.78E-04	0.031142533
GOTERM_BP_DIRECT	GO:0008406~gonad development	13	10.4	2.84E-05	P50140, P46561, P55853, Q18688, P27420, P48156, O02639, Q86S66, Q95Y04, P34334, P49197, Q18885, Q07750	98	345	11627	4.470600414	0.006291894	7.01E-04	0.036237588
GOTERM_BP_DIRECT	GO:0006898~receptor-mediated endocytosis	19	15.2	3.02E-05	P46561, Q9U302, Q93573, P09446, P48156, Q93576, O45946, O18240, P10567, O45599, Q18885, P41932, Q20647, O16305, Q27371, P91303, Q27527, O02640, P61866	98	733	11627	3.075326447	0.006687176	6.71E-04	0.038521394
GOTERM_BP_DIRECT	GO:0040035~hermaphrodite genitalia development	19	15.2	3.31E-05	Q966C6, Q9U302, P55853, Q18688, V6CJ04, P29691, P34455, Q22866, Q93576, P48154, Q86S66, P10567, P46769, Q18212, Q18885, Q20647, Q27527, Q07750, Q17763	98	738	11627	3.054490902	0.007315184	6.67E-04	0.042151575
GOTERM_BP_DIRECT	GO:0006754~ATP biosynthetic process	4	3.2	4.56E-05	P46561, P91303, Q09544, Q9XXK1	98	9	11627	52.73015873	0.010071239	8.43E-04	0.058108492
GOTERM_BP_DIRECT	GO:0006869~lipid transport	5	4	6.89E-05	H2FLL1, P18948, P06125, Q9N4J2, P05690	98	27	11627	21.97089947	0.015190437	0.001176768	0.087858907
GOTERM_BP_DIRECT	GO:0000028~ribosomal small subunit assembly	4	3.2	2.38E-04	O01692, Q9XVP0, Q95Y04, P46769	98	15	11627	31.63809524	0.051501025	0.003769632	0.303161791
GOTERM_BP_DIRECT	GO:0015992~proton transport	5	4	3.30E-04	P46561, P91303, Q09544, Q9XXK1, Q19626	98	40	11627	14.83035714	0.070744415	0.004879487	0.420435464
GOTERM_BP_DIRECT	GO:0000027~ribosomal large subunit assembly	4	3.2	4.95E-04	O01868, P50880, Q20647, P61866	98	19	11627	24.97744361	0.104098545	0.006846757	0.629234739
GOTERM_BP_DIRECT	GO:0015986~ATP synthesis coupled proton transport	4	3.2	7.73E-04	P46561, Q09544, Q9XXK1, Q17763	98	22	11627	21.57142857	0.157669392	0.010042335	0.980443303
GOTERM_BP_DIRECT	GO:0010171~body morphogenesis	14	11.2	0.001756586	O01692, Q9U302, P55853, G5ED07, P37806, P09446, P27420, Q22866, Q86S66, P10567, P34382, P02566, Q18212, Q18885	98	616	11627	2.696428571	0.323149564	0.021450209	2.216323163
GOTERM_BP_DIRECT	GO:0045454~cell redox homeostasis	5	4	0.002334401	A0A0K3AUJ9, G5ED07, Q17967, O45060, Q21763	98	67	11627	8.853944563	0.404791164	0.026938044	2.935412514
GOTERM_BP_DIRECT	GO:0046034~ATP metabolic process	3	2.4	0.002967692	P46561, Q9XXK1, Q19626	98	10	11627	35.59285714	0.483048968	0.03245211	3.717940323
GOTERM_BP_DIRECT	GO:0018996~molting cycle, collagen and cuticulin-based cuticle	9	7.2	0.003544906	P49197, O16462, Q22866, O45946, P48154, Q86S66, Q95Y04, P48152, P46769	98	300	11627	3.559285714	0.545413576	0.036845358	4.426108307
GOTERM_BP_DIRECT	GO:0006950~response to stress	3	2.4	0.009661721	Q18885, Q18688, Q86S66	98	18	11627	19.77380952	0.884135169	0.093323526	11.64132667
GOTERM_BP_DIRECT	GO:0006414~translational elongation	3	2.4	0.011869185	P34563, P29691, O01504	98	20	11627	17.79642857	0.929399734	0.10885556	14.11943888
GOTERM_BP_DIRECT	GO:0040007~growth	6	4.8	0.01195447	Q9U302, Q93573, P29691, Q07750, P10567, Q19626	98	164	11627	4.340592334	0.930739664	0.105280592	14.21388254
GOTERM_BP_DIRECT	GO:0007005~mitochondrion organization	3	2.4	0.015550901	P50140, Q9N408, Q21752	98	23	11627	15.47515528	0.969174861	0.129925979	18.11049996
GOTERM_BP_DIRECT	GO:0006407~rRNA export from nucleus	2	1.6	0.016616413	Q95Y04, P46769	98	2	11627	118.6428571	0.975762038	0.133307109	19.23322671
GOTERM_BP_DIRECT	GO:0000461~endonucleolytic cleavage to generate mature 3'-end of SSU-rRNA from (SSU-rRNA, 5.8S rRNA, LSU-rRNA)	2	1.6	0.016616413	P49197, P46769	98	2	11627	118.6428571	0.975762038	0.133307109	19.23322671
GOTERM_BP_DIRECT	GO:0015991~ATP hydrolysis coupled proton transport	3	2.4	0.016873418	P46561, Q9XXK1, Q19626	98	24	11627	14.83035714	0.977128458	0.130572916	19.50189934
GOTERM_BP_DIRECT	GO:0007281~germ cell development	6	4.8	0.018023966	P50140, P55853, P06125, P27420, Q9N4J2, Q95Y04	98	182	11627	3.911302983	0.982364116	0.134292201	20.69461711
GOTERM_BP_DIRECT	GO:0006952~defense response	5	4	0.018416768	P18948, Q18688, P06125, Q9N4J2, P05690	98	121	11627	4.902597403	0.983862989	0.132637192	21.09807158
GOTERM_BP_DIRECT	GO:0040011~locomotion	20	16	0.021972696	O17687, Q18688, Q93573, O61708, V6CJ04, P37806, P09446, P34455, O16462, P27420, Q22866, P53014, Q86S66, P10567, P02566, Q9XVF7, Q18885, Q27371, Q07750, Q19626	98	1405	11627	1.688866294	0.992790296	0.151606666	24.66532059
GOTERM_BP_DIRECT	GO:0080058~protein deglutathionylation	2	1.6	0.02482185	G5ED07, Q17967	98	3	11627	79.0952381	0.996227411	0.164729622	27.41563378
GOTERM_BP_DIRECT	GO:0040018~positive regulation of multicellular organism growth	8	6.4	0.029529916	O01692, A0A0K3AUJ9, P52819, V6CJ04, Q8WQA8, G5ED07, O16462, Q27527	98	357	11627	2.658663465	0.998711638	0.187751944	31.75837419
GOTERM_BP_DIRECT	GO:0030241~skeletal muscle myosin thick filament assembly	2	1.6	0.032959521	P10567, P02566	98	4	11627	59.32142857	0.999412899	0.201854233	34.7696907
GOTERM_BP_DIRECT	GO:0000447~endonucleolytic cleavage in ITS1 to separate SSU-rRNA from 5.8S rRNA and LSU-rRNA from tricistronic rRNA transcript (SSU-rRNA, 5.8S rRNA, LSU-rRNA)	2	1.6	0.032959521	P49197, P46769	98	4	11627	59.32142857	0.999412899	0.201854233	34.7696907
GOTERM_BP_DIRECT	GO:0006611~protein export from nucleus	2	1.6	0.041029978	P41932, Q18688	98	5	11627	47.45714286	0.999908648	0.239327782	41.37919498
GOTERM_BP_DIRECT	GO:0008219~cell death	3	2.4	0.041800385	Q18885, Q9XW17, Q19626	98	39	11627	9.126373626	0.999923576	0.237257395	41.97672309
GOTERM_BP_DIRECT	GO:0061077~chaperone-mediated protein folding	2	1.6	0.064843545	Q9U2Q8, Q18688	98	8	11627	29.66071429	0.999999656	0.338616987	57.45635044
GOTERM_BP_DIRECT	GO:0034514~mitochondrial unfolded protein response	2	1.6	0.064843545	P50140, P11141	98	8	11627	29.66071429	0.999999656	0.338616987	57.45635044
GOTERM_BP_DIRECT	GO:0043068~positive regulation of programmed cell death	2	1.6	0.088071708	P91303, Q19626	98	11	11627	21.57142857	0.999999999	0.424872496	69.12680278
