## Supplementary Folder 1 for "*C. elegans* provide milk for their young": Worm_Yolk_Interpro.csv

Category	Term	Count	%	PValue	Genes	List Total	Pop Hits	Pop Total	Fold Enrichment	Bonferroni	Benjamini	FDR
INTERPRO	IPR001534:Transthyretin-like	8	6.4	3.65E-07	O62289, Q17473, Q22288, Q22341, P34500, P55955, Q2EEM8, H2KYJ2	107	63	14476	17.17964694	9.24E-05	9.24E-05	4.75E-04
INTERPRO	IPR015819:Lipid transport protein, beta-sheet shell	4	3.2	7.51E-06	P18948, P06125, Q9N4J2, P05690	107	6	14476	90.19314642	0.001898636	9.50E-04	0.00977615
INTERPRO	IPR015818:Vitellinogen, open beta-sheet, subdomain 2	4	3.2	7.51E-06	P18948, P06125, Q9N4J2, P05690	107	6	14476	90.19314642	0.001898636	9.50E-04	0.00977615
INTERPRO	IPR001747:Lipid transport protein, N-terminal	4	3.2	7.51E-06	P18948, P06125, Q9N4J2, P05690	107	6	14476	90.19314642	0.001898636	9.50E-04	0.00977615
INTERPRO	IPR015255:Vitellinogen, open beta-sheet	4	3.2	7.51E-06	P18948, P06125, Q9N4J2, P05690	107	6	14476	90.19314642	0.001898636	9.50E-04	0.00977615
INTERPRO	IPR011030:Vitellinogen, superhelical	4	3.2	7.51E-06	P18948, P06125, Q9N4J2, P05690	107	6	14476	90.19314642	0.001898636	9.50E-04	0.00977615
INTERPRO	IPR015816:Vitellinogen, beta-sheet N-terminal	4	3.2	7.51E-06	P18948, P06125, Q9N4J2, P05690	107	6	14476	90.19314642	0.001898636	9.50E-04	0.00977615
INTERPRO	IPR001846:von Willebrand factor, type D domain	4	3.2	2.08E-05	P18948, P06125, Q9N4J2, P05690	107	8	14476	67.64485981	0.005250841	0.001753353	0.027079934
INTERPRO	IPR015817:Vitellinogen, open beta-sheet, subdomain 1	3	2.4	3.16E-04	P18948, P06125, Q9N4J2	107	4	14476	101.4672897	0.076766204	0.01977015	0.410054575
INTERPRO	IPR013766:Thioredoxin domain	5	4	3.50E-04	A0A0K3AUJ9, G5ED07, Q17967, O45060, Q21763	107	46	14476	14.70540431	0.084722082	0.017549683	0.454385632
INTERPRO	IPR004100:ATPase, alpha/beta subunit, N-terminal	3	2.4	5.24E-04	P46561, Q9XXK1, Q19626	107	5	14476	81.17383178	0.124095399	0.021840971	0.679305581
INTERPRO	IPR020003:ATPase, alpha/beta subunit, nucleotide-binding domain, active site	3	2.4	5.24E-04	P46561, Q9XXK1, Q19626	107	5	14476	81.17383178	0.124095399	0.021840971	0.679305581
INTERPRO	IPR000194:ATPase, F1/V1/A1 complex, alpha/beta subunit, nucleotide-binding domain	3	2.4	7.82E-04	P46561, Q9XXK1, Q19626	107	6	14476	67.64485981	0.179484283	0.027864729	1.012516019
INTERPRO	IPR008632:Nematode fatty acid retinoid binding	3	2.4	0.001849086	Q19478, P34382, P34383	107	9	14476	45.09657321	0.373904231	0.056851461	2.380093955
INTERPRO	IPR018181:Heat shock protein 70, conserved site	3	2.4	0.002300329	P11141, P09446, P27420	107	10	14476	40.58691589	0.441585439	0.062688206	2.952927457
INTERPRO	IPR013126:Heat shock protein 70 family	3	2.4	0.003341722	P11141, P09446, P27420	107	12	14476	33.82242991	0.571245784	0.081200309	4.263107925
INTERPRO	IPR008991:Translation protein SH3-like domain	3	2.4	0.003341722	Q9XVF7, P34563, P34334	107	12	14476	33.82242991	0.571245784	0.081200309	4.263107925
INTERPRO	IPR003954:RNA recognition motif domain, eukaryote	3	2.4	0.003930494	Q9U302, O45713, O62337	107	13	14476	31.22070453	0.630784392	0.086598285	4.996599623
INTERPRO	IPR012340:Nucleic acid-binding, OB-fold	4	3.2	0.009652293	Q9XVF7, P34563, P91306, Q95Y04	107	60	14476	9.019314642	0.914041633	0.184937936	11.85950048
INTERPRO	IPR012677:Nucleotide-binding, alpha-beta plait	5	4	0.014117842	Q9U302, Q20647, O45713, Q1XFY9, O62337	107	127	14476	5.326366914	0.972601498	0.241727789	16.89437872
INTERPRO	IPR002715:Nascent polypeptide-associated complex NAC domain	2	1.6	0.014591813	Q18885, Q86S66	107	2	14476	135.2897196	0.975740043	0.233283161	17.4128911
INTERPRO	IPR000793:ATPase, F1/V1/A1 complex, alpha/beta subunit, C-terminal	2	1.6	0.021808427	P46561, Q9XXK1	107	3	14476	90.19314642	0.996222095	0.310580756	24.9476883
INTERPRO	IPR005792:Protein disulphide isomerase	2	1.6	0.028972685	G5ED07, Q17967	107	4	14476	67.64485981	0.999411758	0.371800984	31.79550422
INTERPRO	IPR012336:Thioredoxin-like fold	5	4	0.029964323	A0A0K3AUJ9, G5ED07, Q17967, O45060, Q21763	107	160	14476	4.227803738	0.999545755	0.364127559	32.69650926
INTERPRO	IPR012678:Ribosomal protein L23/L15e core domain	2	1.6	0.036084964	Q20647, Q1XFY9	107	5	14476	54.11588785	0.999908419	0.403437659	38.01893276
INTERPRO	IPR005788:Disulphide isomerase	2	1.6	0.043145636	G5ED07, Q17967	107	6	14476	45.09657321	0.999985744	0.444163244	43.67486838
INTERPRO	IPR000557:Calponin repeat	2	1.6	0.050155074	Q23050, P37806	107	7	14476	38.65420561	0.999997781	0.478437035	48.8150247
INTERPRO	IPR002928:Myosin tail	2	1.6	0.057113645	P10567, P02566	107	8	14476	33.82242991	0.999999655	0.507625004	53.48640599
INTERPRO	IPR014722:Ribosomal protein L2 domain 2	2	1.6	0.064021715	Q9XVF7, P34563	107	9	14476	30.06438214	0.999999946	0.53274238	57.7317357
